# Structure-guided reinterpretation of a disease-associated CWH43 residue-533 truncation identifies internal disruption of a conserved C-terminal module in idiopathic normal pressure hydrocephalus

**DOI:** 10.64898/2026.05.01.722067

**Authors:** Haowei Cao, Zhihan Yan, Jing Wang, Yue Liu, Zheng Wei, Yu Cheng, Shuqun Hu, Dejun Yang

## Abstract

Idiopathic normal pressure hydrocephalus (iNPH) is a chronic neurological disorder characterized by ventricular enlargement together with gait impairment, cognitive decline, and urinary dysfunction. Disease-associated CWH43 variants have emerged as genetic clues in iNPH, but the molecular consequences of truncating variants remain poorly defined. Here, we used structure-guided analysis to reinterpret the disease-associated human CWH43 variant c.1596del, annotated as p.Leu533Ter and referred to here as the residue-533 truncation. AlphaFold-based modeling of the full-length 699-amino-acid protein supported a conserved C-terminal D3 module spanning residues 407-699. Within this framework, the residue-533 truncation is best interpreted as an internal interruption of D3 rather than deletion of a poorly constrained terminal tail. Pocket analysis identified a dominant candidate surface site within D3 containing 18 pocket-lining residues, 55.6% of which (10/18) are removed by truncation. Independent cavity mapping further showed that the affected region is better understood as a broader cavity-bearing architecture rather than a single local pocket. Cross-boundary contact analysis, multi-model reproducibility, and representative local geometry supported structural coupling between retained and deleted D3 segments, indicating that truncation is predicted to cause retained-side decoupling in addition to direct residue loss. Together, these findings support a model in which the disease-associated residue-533 truncation disrupts a structurally integrated C-terminal module and its associated cavity-bearing architecture. This framework refines interpretation of CWH43-associated iNPH variants and provides a mechanistic bridge between human genetic association and architecture-level loss of function.
