## Supplementary Table S1 for "Structure-guided reinterpretation of a disease-associated CWH43 residue-533 truncation identifies internal disruption of a conserved C-terminal module in idiopathic normal pressure hydrocephalus"

### Sheet: Table S1
Supplementary Table S1. Residue-level structural integration summary across rat D3 relative to the residue-533 boundary
Residue-level summary supporting Figures 2–3 and Supplementary Figure S3. Representative exemplars and boundary-distance classes link residue-level entries to the main and supplementary structural support panels. Contact-linked retained residues span positions 432–530.
Residue #	Segment	In PrankWeb Pocket 1	Pocket 1 side	Overlap core	Representative pair(s)	Representative role	Boundary distance (aa)	Boundary-distance class	Notes
434	Retained (≤532)	Y	Retained-side	Y	P434–Y581	Very deep supplementary exemplar	99	61–101+	Overlap-core residue (pocket-associated & retained-side coupling-linked set)
436	Retained (≤532)	Y	Retained-side	Y	—	—	97	61–101+	Overlap-core residue (pocket-associated & retained-side coupling-linked set)
437	Retained (≤532)	Y	Retained-side	N	—	—	96	61–101+	PrankWeb Pocket 1 residue
466	Retained (≤532)	Y	Retained-side	Y	E466–H548	Deeper supplementary exemplar	67	61–101+	Overlap-core residue (pocket-associated & retained-side coupling-linked set)
474	Retained (≤532)	Y	Retained-side	N	—	—	59	31–60	PrankWeb Pocket 1 residue
502	Retained (≤532)	Y	Retained-side	Y	W502–H548	Deeper retained-side exemplar	31	31–60	Overlap-core residue (pocket-associated & retained-side coupling-linked set)
526	Retained (≤532)	Y	Retained-side	Y	E526–N551	Boundary-proximal exemplar	7	0–10	Overlap-core residue (pocket-associated & retained-side coupling-linked set)
527	Retained (≤532)	Y	Retained-side	Y	—	—	6	0–10	Overlap-core residue (pocket-associated & retained-side coupling-linked set)
548	Deleted (≥533)	Y	Deleted-side	N	W502–H548, E466–H548	Deeper retained-side / supplementary exemplar	15	Deleted-side (≥533)	PrankWeb Pocket 1 residue
550	Deleted (≥533)	Y	Deleted-side	N	—	—	17	Deleted-side (≥533)	PrankWeb Pocket 1 residue
551	Deleted (≥533)	Y	Deleted-side	N	E526–N551	Boundary-proximal exemplar	18	Deleted-side (≥533)	PrankWeb Pocket 1 residue
552	Deleted (≥533)	Y	Deleted-side	N	—	—	19	Deleted-side (≥533)	PrankWeb Pocket 1 residue
581	Deleted (≥533)	Y	Deleted-side	N	P434–Y581	Very deep supplementary exemplar	48	Deleted-side (≥533)	PrankWeb Pocket 1 residue
583	Deleted (≥533)	Y	Deleted-side	N	—	—	50	Deleted-side (≥533)	PrankWeb Pocket 1 residue
611	Deleted (≥533)	Y	Deleted-side	N	—	—	78	Deleted-side (≥533)	PrankWeb Pocket 1 residue
612	Deleted (≥533)	Y	Deleted-side	N	—	—	79	Deleted-side (≥533)	PrankWeb Pocket 1 residue
635	Deleted (≥533)	Y	Deleted-side	N	—	—	102	Deleted-side (≥533)	PrankWeb Pocket 1 residue
636	Deleted (≥533)	Y	Deleted-side	N	—	—	103	Deleted-side (≥533)	PrankWeb Pocket 1 residue
