## Supplementary Table S2 for "Structure-guided reinterpretation of a disease-associated CWH43 residue-533 truncation identifies internal disruption of a conserved C-terminal module in idiopathic normal pressure hydrocephalus"

### Sheet: Table S2
Supplementary Table S2. Human CWH43 variant interpretive framework (companion to Fig. 1d)
Human-genetics-facing companion to Fig. 1d. Variants are organized by their role in the current manuscript and interpreted within a domain-supported structured C-terminal module; wording is cohort-sensitive and does not imply residue-wise functional equivalence.
Order	Reported human variant	Variant class	Residue position	Region / module context	Current manuscript role	Current interpretation	Cohort-sensitive note	Reported cohort observation	Source(s)
1	p.Leu533Ter	Truncation (LoF class)	533	D3 (407–699); within domain-supported structured C-terminal module	Lead human truncation anchor	Internal truncation within a domain-supported structured C-terminal module; orthologous rodent comparator p.Met533Ter is used for module-level structural interpretation.	Reported in a Mayo NPH series; later population/cohort observations suggest lower overall prevalence, so framing remains cohort-sensitive.	8/94 in Tipton et al. 2023 (Mayo NPH series)	Tipton et al. 2023; later cohort-based observational study
2	p.Lys696AsnfsTer23	Distal truncation (LoF class)	696	C-terminal region; distal truncation within broader structured module framing	Distal truncation comparator	Used as human interpretive context for distal truncation class; not the primary structure-guided anchor in the present manuscript.	Cohort-sensitive interpretation; retained as comparative truncation context rather than a definitive mechanistic anchor.	3/94 in Tipton et al. 2023 (Mayo NPH series)	Tipton et al. 2023; later cohort-based observational study
3	p.Ile292Thr	Missense	292	Outside D3; upstream comparative missense (not structure-guided)	Interpretive-context variant	Outside the D3-centered structure-guided framework; retained for human interpretive context without mechanistic assignment.	Cohort-sensitive; evidence remains limited.	10/94 in Tipton et al. 2023 (Mayo NPH series)	Tipton et al. 2023
4	p.Ala469Ser	Missense	469	D3 (407–699); within domain-supported structured C-terminal module	Interpretive-context variant	Within the structured module but not promoted to pocket/cavity-level claim; retained as human interpretive context.	Cohort-sensitive; evidence remains limited.	9/94 in Tipton et al. 2023 (Mayo NPH series)	Tipton et al. 2023
5	p.Ala626Val	Missense	626	D3 (407–699); within domain-supported structured C-terminal module	Interpretive-context variant	Within the structured module; retained as interpretive-context missense without residue-wise equivalence claims.	Cohort-sensitive; evidence remains limited.	14/94 in Tipton et al. 2023 (Mayo NPH series)	Tipton et al. 2023; later cohort-based observational study
